# The mechanisms of catalysis and ligand binding for the SARS-CoV-2 NSP3 macrodomain from neutron and X-ray diffraction at room temperature

**DOI:** 10.1101/2022.02.07.479477

**Authors:** Galen J. Correy, Daniel W. Kneller, Gwyndalyn Phillips, Swati Pant, Silvia Russi, Aina E. Cohen, George Meigs, James M. Holton, Stefan Gahbauer, Michael C. Thompson, Alan Ashworth, Leighton Coates, Andrey Kovalevsky, Flora Meilleur, James S. Fraser

## Abstract

The NSP3 macrodomain of SARS CoV 2 (Mac1) removes ADP-ribosylation post-translational modifications, playing a key role in the immune evasion capabilities of the virus responsible for the COVID-19 pandemic. Here, we determined neutron and X-ray crystal structures of the SARS-CoV-2 NSP3 macrodomain using multiple crystal forms, temperatures, and pHs, across the apo and ADP-ribose-bound states. We characterize extensive solvation in the Mac1 active site, and visualize how water networks reorganize upon binding of ADP-ribose and non-native ligands, inspiring strategies for displacing waters to increase potency of Mac1 inhibitors. Determining the precise orientations of active site water molecules and the protonation states of key catalytic site residues by neutron crystallography suggests a catalytic mechanism for coronavirus macrodomains distinct from the substrate-assisted mechanism proposed for human MacroD2. These data provoke a re-evaluation of macrodomain catalytic mechanisms and will guide the optimization of Mac1 inhibitors.
