## Supplementary Table 1 for "The mechanisms of catalysis and ligand binding for the SARS-CoV-2 NSP3 macrodomain from neutron and X-ray diffraction at room temperature"

### Sheet: Neutron_X-ray
Crystal	Mac1 apo (P43)		Mac1 apo (P21)		Mac1 + ADPr (C2)
PDB Code	7TX3		7TX4		7TX5
Experimental details
Method	Neutron diffraction	X-ray diffraction	Neutron diffraction	X-ray diffraction	Neutron diffraction	X-ray diffraction
Instrument	ORNL, SNS, MaNDi	ORNL, Rigaku HomeLab	ORNL, SNS, MaNDi	ORNL, Rigaku HomeLab	ORNL, HFIR, IMAGINE	ORNL, Rigaku HomeLab
Temperature (K)	293	293	293	293	293	293
Wavelength/s (Å)	2-4	1.541	2-4	1.541	3.3-4.5	1.541
No. of images	10	360	20	720	20	720
Exposure time	16 hr	10 sec	16 hr	10 sec	23 hr	10 sec
Oscillation range (°)	10	0.5	10	0.5	10	0.5
Data reduction and refinement statistics
Space group	P43	P43	P21	P21	C2	C2
Resolution range	14.12 - 1.89 (1.96 - 1.89)	23.14 - 1.6 (1.657 - 1.6)	13.72 - 2.35 (2.43 - 2.35)	61.05 - 1.90 (1.97 - 1.90)	35.07 - 2.30 (2.40 - 2.30)	65.74 - 1.95 (2.02 - 1.95)
Unit cell dimensions
a, b, c (Å)		89.33 89.33 40.35		37.70, 33.80, 61.72		132.8, 36.7, 38.2
α, β, γ (°)		90 90 90		90, 98.43, 90		90, 98.13, 90
Total reflections	106143 (6912)	248458 (12877)	29622 (2311)	71087 (7127)	24841 (3024)	70099 (5666)
Unique reflections	24128 (2203)	42216 (4044)	5663 (546)	11968 (1174)	6252 (684)	12576 (1072)
Multiplicity	4.4 (3.1)	5.9 (3.2)	5.2 (4.2)	5.9 (6.1)	4.0 (4.4)	5.6 (5.3)
Completeness (%)	94.14 (87.39)	99.59 (96.38)	86.7 (86.4)	96.6 (94.5)	75.4 (57.3)	92.9 (79.2)
Mean I/sigma(I)	7.17 (2.66)	28.67 (5.43)	16.9 (5.3)	15.2 (3.2)	4.4 (3.2)	19.2 (6.0)
Wilson B-factor	2.89	11.24	19.81	17.76	12.87	20
R-merge	0.2166 (0.2524)	0.1819 (0.3953)	0.182 (0.364)	0.097 (0.452)	0.151 (0.281)	0.070 (0.236)
R-pim	0.1012 (0.1472)	0.07765 (0.251)	0.080 (0.173)	0.045 (0.201)	0.118 (0.186)	0.036 (0.125)
CC1/2	0.926 (0.411)	0.983 (0.698)	0.914 (0.556)	0.989 (0.823)	0.954 (0.610)	0.992 (0.954)
Resolution range used in refinement	14.12 - 1.893 (1.96 - 1.893)	23.14 - 1.6 (1.657 - 1.6)	12.75 - 2.35 (2.434 - 2.35)	25.49 - 1.9 (1.968 - 1.9)	32.87 - 2.297 (2.379 - 2.297)	28.12 - 1.95 (2.02 - 1.95)
Reflections used in refinement	24141 (2125)	42212 (4044)	5659 (537)	11960 (1164)	6249 (489)	12572 (1078)
Reflections used for R-free	1173 (102)	2042 (197)	290 (31)	607 (58)	330 (22)	608 (42)
R-work	0.2260 (0.3128)	0.1242 (0.1435)	0.1768 (0.1878)	0.1659 (0.2290)	0.1872 (0.2397)	0.1329 (0.1513)
R-free	0.2749 (0.3446)	0.1574 (0.1772)	0.2614 (0.3174)	0.2251 (0.2915)	0.2621 (0.3491)	0.1742 (0.2061)
Model statistics
Number of non-hydrogen atoms		2870		1374		1392
- macromolecules		2535		1264		1257
- ligands		29		0		64
- solvent		728		194		205
Protein residues		335		167		166
Bond RMS (Å)		0.017		0.012		0.041
Angle RMS (°)		1.39		1.18		1.31
Ramachandran favored (%)		100		98.79		98.78
Ramachandran allowed (%)		0		1.21		1.22
Ramachandran outliers (%)		0		0		0
Rotamer outliers (%)		0.36		5.76		2.9
Clashscore		0.59		1.18		0.78
Average B-factor		22.64		26.88		33.44
- macromolecules		20.92		26.12		32.97
- ligands		31.56				24.09
- solvent		35.87		35.68		42.82

### Sheet: P43_room-temp_X-ray
Crystal	Mac1 apo (P43) - 73 kGy	Mac1 apo (P43) - 153 kGy	Mac1 apo (P43) - 290 kGy	Mac1 apo (P43 )- 539 kGy
PDB code	7TWF	7TWG	7TWH	7TWI
Experimental details
Method	X-ray diffraction	X-ray diffraction	X-ray diffraction	X-ray diffraction
Instrument	SSRL 12-1	SSRL 12-1	SSRL 12-1	SSRL 12-1
Temperature (K)	293	293	293	293
Beam size (μm)	55 x 50	55 x 50	55 x 50	55 x 50
Transmission (%)	0.25	0.5	1	2
Flux (photons/sec)	1.17E+10	2.44E+10	4.64E+10	8.61E+10
Maximum dose (kGy)	73.2	153	290	539
Average diffraction weighted dose (kGy)	4.09	8.52	16.2	30.1
Wavelength	0.8856	0.8856	0.8856	0.8856
No. of images	360	360	360	360
Oscillation per image	0.5	0.5	0.5	0.5
Exposure time per image (s)	0.1	0.1	0.1	0.1
Total exposure time (s)	36	36	36	36
Data reduction and refinement statistics
Space group	P43	P43	P43	P43
Resolution range	39.90 - 1.1 (1.139 - 1.1)	39.9 - 1.1 (1.139 - 1.1)	39.86 - 1.1 (1.139 - 1.1)	29.77 - 1.1 (1.139 - 1.1)
Unit cell dimensions
a, b, c (Å)	89.22 89.22 40.29	89.21 89.21 40.26	89.13 89.13 40.23	89.06 89.06 40.04
α, β, γ (°)	90 90 90	90 90 90	90 90 90	90 90 90
Total reflections	867953 (80383)	867604 (80627)	863695 (79890)	857132 (80138)
Unique reflections	128571 (12721)	128245 (12742)	128007 (12706)	126824 (12705)
Multiplicity	6.8 (6.3)	6.8 (6.3)	6.7 (6.3)	6.8 (6.3)
Completeness (%)	99.86 (99.82)	99.70 (99.93)	99.77 (99.76)	99.45 (99.94)
Mean I/sigma(I)	11.83 (0.80)	14.17 (1.33)	21.87 (2.17)	25.61 (3.13)
Wilson B-factor	13.68	13.32	13.09	12.82
R-merge	0.06391 (1.484)	0.05294 (1.057)	0.03401 (0.7364)	0.03097 (0.528)
R-meas	0.06923 (1.618)	0.05735 (1.153)	0.03689 (0.8038)	0.03369 (0.5766)
R-pim	0.02636 (0.6354)	0.02182 (0.453)	0.01412 (0.317)	0.01303 (0.2272)
CC1/2	0.999 (0.444)	0.999 (0.631)	1 (0.765)	1 (0.866)
CC*	1 (0.784)	1 (0.88)	1 (0.931)	1 (0.964)
Reflections used in refinement	128555 (12721)	128235 (12744)	128003 (12706)	126817 (12705)
Reflections used for R-free	6190 (609)	6172 (607)	6170 (599)	6088 (586)
R-work	0.1131 (0.2833)	0.1054 (0.2565)	0.0994 (0.1913)	0.0956 (0.1531)
R-free	0.1346 (0.3076)	0.1263 (0.2669)	0.1147 (0.2130)	0.1134 (0.1692)
CC(work)	0.986 (0.775)	0.984 (0.870)	0.984 (0.920)	0.982 (0.954)
CC(free)	0.979 (0.738)	0.978 (0.825)	0.980 (0.902)	0.980 (0.939)
Model statistics
Number of non-hydrogen atoms	3146	3141	3169	3135
- macromolecules	2814	2801	2809	2785
- ligands	0	0	0	0
- solvent	332	340	360	350
Protein residues	335	335	335	335
Bond RMS (Å)	0.011	0.011	0.01	0.011
Angle RMS (°)	1.18	1.17	1.13	1.16
Ramachandran favored (%)	100	99.4	100	100
Ramachandran allowed (%)	0	0.6	0	0
Ramachandran outliers (%)	0	0	0	0
Rotamer outliers (%)	0	0.32	0.32	0.32
Clashscore	1.41	0.88	1.41	1.42
Average B-factor	19.79	19.59	19.76	18.96
- macromolecules	17.54	17.22	17.13	16.53
- ligands
- solvent	38.89	39.07	40.23	38.31
RADDOSE-3D settings
Crystal block
Type	Spherical
Dimensions	1000 1000 250
PixelsPerMicron	0.1
AbsCoefCalc	RD3D
UnitCell	89 89 40
NumMonomers	2
NumResidues	169
ProteinHeavyAtoms	S 5
SolventHeavyConc	S 100 Cl 75
SolventFraction	0.43
Beam block
Type	Gaussian
Flux	1.17E+10	2.44E+10	4.64E+10	8.61E+10
FWHM	55 50
Energy	14
Collimation	Rectangular 55 50
Wedge block
Wedge	0 180
ExposureTime	36

### Sheet: P43_cryo_X-ray_pH
Crystal	Mac1 apo (P43) - pH 4	Mac1 apo (P43) - pH 5	Mac1 apo (P43) - pH 6	Mac1 apo (P43) - pH 7	Mac1 apo (P43) - pH 8	Mac1 apo (P43) - pH 9	Mac1 apo (P43) - pH 10	Mac1 + ADPr (P43) - pH 4	Mac1 + ADPr (P43) - pH 5	Mac1 + ADPr (P43) - pH 6	Mac1 + ADPr (P43) - pH 7	Mac1 + ADPr (P43) - pH 8	Mac1 + ADPr (P43) - pH 9	Mac1 + ADPr (P43) - pH 10
PDB code	7TWJ	7TWN	7TWO	7TWP	7TWR	7TWQ	7TWS	7TWT	7TWV	7TWW	7TWX	7TWY	7TX0	7TX1
Experimental details
Method	X-ray diffraction	X-ray diffraction	X-ray diffraction	X-ray diffraction	X-ray diffraction	X-ray diffraction	X-ray diffraction	X-ray diffraction	X-ray diffraction	X-ray diffraction	X-ray diffraction	X-ray diffraction	X-ray diffraction	X-ray diffraction
Instrument	ALS 8.3.1	ALS 8.3.1	ALS 8.3.1	ALS 8.3.1	ALS 8.3.1	ALS 8.3.1	ALS 8.3.1	ALS 8.3.1	ALS 8.3.1	ALS 8.3.1	ALS 8.3.1	ALS 8.3.1	ALS 8.3.1	ALS 8.3.1
Temperature (K)	100	100	100	100	100	100	100	100	100	100	100	100	100	100
Transmission (%)	100	100	100	100	100	100	100	100	100	100	100	100	100	100
Wavelength (Å)	0.7749	0.7749	0.7749	0.7749	0.7749	0.7749	0.7749	0.7749	0.7749	0.7749	0.7749	0.7749	0.7294	0.7749
Energy (keV)	16	16	16	16	16	16	16	16	16	16	16	16	17	16
No. of images	1800	1800	1800	1800	1800	1800	1800	1800	1800	1800	1800	1800	3600	1800
Exposure time per image (s)	0.5	0.5	0.5	0.5	0.5	0.5	0.5	0.5	0.5	0.5	0.5	0.5	1.5	0.5
Total exposure time (s)	900	900	900	900	900	900	900	900	900	900	900	900	5400	900
Flux (photons/sec)	70000000000	70000000000	70000000000	70000000000	70000000000	70000000000	70000000000	70000000000	70000000000	70000000000	70000000000	70000000000	9600000000	70000000000
Data reduction and refinement statistics
Resolution range	44.2 - 0.90 (0.9328 - 0.90)	39.55 - 0.9 (0.9325 - 0.9)	39.62 - 0.9 (0.933 - 0.9)	44.3 - 0.9 (0.9328 - 0.9)	39.65 - 0.9 (0.933 - 0.9)	39.62 - 0.9 (0.933 - 0.9)	39.61 - 0.9 (0.9327 - 0.9)	39.58 - 0.9 (0.9332 - 0.9)	44.2 - 0.9 (0.9327 - 0.9)	44.2 - 0.9 (0.9326 - 0.9)	44.23 - 0.9 (0.9329 - 0.9)	44.2 - 0.9 (0.9327 - 0.9)	44.23 - 0.84 (0.871 - 0.84)	39.55 - 0.9 (0.9332 - 0.9)
Space group	P43	P43	P43	P43	P43	P43	P43	P43	P43	P43	P43	P43	P43	P43
Unit cell dimensions
a, b, c (Å)	88.40 88.40 39.97	88.44 88.44 39.95	88.59 88.59 39.90	88.59 88.59 39.81	88.66 88.66 39.76	88.59 88.59 39.66	88.57 88.57 39.64	88.51 88.51 39.97	88.39 88.39 39.92	88.40 88.40 39.91	88.45 88.45 39.92	88.40 88.40 39.81	88.45 88.45 39.82	88.44 88.44 39.80
α, β, γ (°)	90 90 90	90 90 90	90 90 90	90 90 90	90 90 90	90 90 90	90 90 90	90 90 90	90 90 90	90 90 90	90 90 90	90 90 90	90 90 90	90 90 90
Total reflections	1493979 (142889)	1494216 (142979)	1490666 (140506)	1489247 (141101)	1475783 (140202)	1480675 (140712)	1484639 (141233)	1486177 (140772)	1493683 (142169)	1491054 (141602)	1490742 (141467)	1484169 (140946)	3655702 (331966)	1480336 (140625)
Unique reflections	227462 (22643)	227868 (22651)	227595 (22357)	227385 (22459)	227099 (22365)	226515 (22436)	226558 (22398)	227571 (22460)	227204 (22530)	227154 (22513)	227330 (22495)	226569 (22468)	278426 (27466)	226342 (22413)
Multiplicity	6.6 (6.3)	6.6 (6.3)	6.5 (6.3)	6.5 (6.3)	6.5 (6.3)	6.5 (6.3)	6.6 (6.3)	6.5 (6.3)	6.6 (6.3)	6.6 (6.3)	6.6 (6.3)	6.6 (6.3)	13.1 (12.1)	6.5 (6.3)
Completeness (%)	99.90 (99.68)	99.95 (99.72)	99.78 (98.42)	99.87 (99.37)	99.73 (98.71)	99.89 (99.49)	99.91 (99.41)	99.84 (98.94)	99.88 (99.30)	99.85 (99.36)	99.89 (99.39)	99.89 (99.50)	99.90 (99.05)	99.90 (99.33)
Mean I/sigma(I)	33.33 (5.20)	32.28 (5.90)	28.50 (3.37)	25.98 (3.49)	26.06 (3.31)	28.95 (3.67)	30.16 (3.91)	17.44 (1.71)	40.56 (10.12)	36.47 (7.61)	36.03 (8.67)	40.54 (8.24)	41.39 (4.57)	35.99 (6.15)
Wilson B-factor	7.45	7.53	8.08	8.43	8.09	8.32	8.49	7.72	6.73	6.8	6.89	6.75	6.78	7.13
R-merge	0.02485 (0.2909)	0.02684 (0.2523)	0.02727 (0.4499)	0.0302 (0.4157)	0.02991 (0.4369)	0.02697 (0.4164)	0.02525 (0.386)	0.04746 (0.8695)	0.02331 (0.1446)	0.02498 (0.1982)	0.02632 (0.157)	0.0218 (0.18)	0.02843 (0.4977)	0.02426 (0.2424)
R-meas	0.02699 (0.3173)	0.02916 (0.2752)	0.02964 (0.4911)	0.03279 (0.4541)	0.03257 (0.4776)	0.02932 (0.4548)	0.02744 (0.4212)	0.05158 (0.9485)	0.02531 (0.1577)	0.02714 (0.2163)	0.02857 (0.1714)	0.02367 (0.1966)	0.02958 (0.5201)	0.02636 (0.2645)
R-pim	0.01045 (0.1251)	0.0113 (0.1089)	0.0115 (0.1941)	0.01263 (0.1795)	0.01272 (0.1896)	0.01141 (0.1806)	0.01063 (0.1665)	0.01997 (0.3733)	0.009774 (0.06222)	0.01051 (0.08546)	0.01101 (0.06776)	0.009109 (0.07791)	0.00809 (0.1482)	0.01022 (0.1045)
CC1/2	1 (0.959)	1 (0.968)	1 (0.908)	1 (0.931)	1 (0.916)	1 (0.939)	1 (0.947)	1 (0.691)	1 (0.988)	1 (0.978)	1 (0.986)	1 (0.981)	1 (0.931)	1 (0.967)
CC*	1 (0.989)	1 (0.992)	1 (0.976)	1 (0.982)	1 (0.978)	1 (0.984)	1 (0.986)	1 (0.904)	1 (0.997)	1 (0.994)	1 (0.996)	1 (0.995)	1 (0.982)	1 (0.992)
Reflections used in refinement	227456 (22643)	227865 (22651)	227589 (22357)	227373 (22459)	227093 (22365)	226508 (22436)	226546 (22398)	227560 (22460)	227197 (22530)	227149 (22513)	227327 (22495)	226566 (22468)	278422 (27466)	226341 (22413)
Reflections used for R-free	11033 (1114)	11057 (1144)	11046 (1123)	11043 (1133)	11038 (1133)	11000 (1132)	11003 (1127)	11046 (1117)	11026 (1132)	11023 (1136)	11034 (1137)	10998 (1131)	13608 (1324)	10987 (1125)
R-work	0.0969 (0.1227)	0.0993 (0.1179)	0.1046 (0.1598)	0.1083 (0.1612)	0.1060 (0.1645)	0.1096 (0.1704)	0.1112 (0.1692)	0.1063 (0.2264)	0.0950 (0.0958)	0.0944 (0.1268)	0.0954 (0.1000)	0.0930 (0.1035)	0.1000 (0.1420)	0.0959 (0.1173)
R-free	0.1092 (0.1361)	0.1135 (0.1253)	0.1187 (0.1638)	0.1240 (0.1697)	0.1212 (0.1684)	0.1258 (0.1719)	0.1265 (0.1726)	0.1202 (0.2365)	0.1066 (0.1049)	0.1068 (0.1390)	0.1086 (0.1083)	0.1067 (0.1118)	0.1110 (0.1534)	0.1077 (0.1305)
CC(work)	0.981 (0.974)	0.983 (0.975)	0.981 (0.955)	0.981 (0.960)	0.982 (0.955)	0.982 (0.964)	0.982 (0.965)	0.982 (0.887)	0.981 (0.981)	0.980 (0.978)	0.982 (0.979)	0.984 (0.978)	0.982 (0.960)	0.983 (0.974)
CC(free)	0.976 (0.970)	0.975 (0.973)	0.977 (0.952)	0.970 (0.955)	0.972 (0.956)	0.969 (0.960)	0.970 (0.960)	0.975 (0.874)	0.976 (0.975)	0.977 (0.973)	0.976 (0.972)	0.977 (0.971)	0.973 (0.959)	0.976 (0.964)
Model statistics
Number of non-hydrogen atoms	3746	3555	3556	3558	3594	3532	3562	3436	3563	3639	3648	3635	3607	3632
- macromolecules	2981	2739	2823	2826	2837	2769	2783	2750	2803	2856	2847	2817	2812	2835
- ligands	36	83	47	7	7	0	0	57	93	75	57	57	57	57
- solvent	739	764	707	728	753	763	779	650	698	734	765	782	759	761
Protein residues	335	335	337	334	336	337	337	336	336	337	336	337	334	335
Bond RMS (Å)	0.009	0.009	0.008	0.008	0.008	0.008	0.008	0.008	0.008	0.008	0.008	0.008	0.008	0.008
Angle RMS (°)	1.17	1.2	1.13	1.08	1.11	1.1	1.11	1.11	1.15	1.12	1.09	1.13	1.13	1.14
Ramachandran favored (%)	99.09	99.09	99.1	99.09	99.1	99.4	99.4	98.8	98.49	98.5	98.49	98.8	99.09	98.79
Ramachandran allowed (%)	0.91	0.91	0.9	0.91	0.9	0.6	0.6	1.2	1.51	1.5	1.51	1.2	0.91	1.21
Ramachandran outliers (%)	0	0	0	0	0	0	0	0	0	0	0	0	0	0
Rotamer outliers (%)	0.3	0.66	0.96	0.64	0.63	0.65	0.32	0.33	0.65	0.63	1.59	0	0.64	0
Clashscore	3.13	3.03	2.95	1.74	1.22	1.97	1.6	1.61	2.79	3.78	3.44	2.62	2.1	2.77
Average B-factor	12.76	13.19	14.28	14.65	14.07	14.7	14.92	13.2	11.7	11.82	11.88	11.83	11.56	12.26
- macromolecules	9.17	8.96	10.29	10.68	10.19	10.64	10.81	9.72	8.18	8.35	8.17	8.01	7.82	8.47
- ligands	9.62	20.21	37.28	22.39	12.16			6.11	15.27	10.93	5.1	5.14	5.25	5.76
- solvent	27.37	27.85	29.35	30.01	28.68	29.43	29.58	28.35	25.53	25.42	26.01	25.86	25.7	26.69
